# Proteogenomic Discovery of Neoantigens Facilitates Personalized Multi-antigen Targeted T cell Immunotherapy for Brain Tumors

**DOI:** 10.1101/2021.08.13.456263

**Authors:** Samuel Rivero-Hinojosa, Melanie Grant, Aswini Panigrahi, Huizhen Zhang, Veronika Caisova, Catherine M. Bollard, Brian R. Rood

## Abstract

Neoantigen discovery in pediatric brain tumors is hampered by their low mutational burden and scant tissue availability. We developed a low-input proteogenomic approach combining tumor DNA/RNA sequencing and mass spectrometry proteomics to identify tumor-restricted (neoantigen) peptides arising from multiple genomic aberrations to generate a highly target-specific, autologous, personalized T cell immunotherapy. Our data indicate that novel splice junctions are the primary source of neoantigens in medulloblastoma, a common pediatric brain tumor. Proteogenomically identified tumor-specific peptides are immunogenic and generate MHC II-based T cell responses. Moreover, polyclonal and polyfunctional T cells specific for tumor-specific peptides effectively eliminated tumor cells in vitro. Targeting novel tumor-specific antigens obviates the issue of central immune tolerance while potentially providing a safety margin favoring combination with other immune-activating therapies. These findings demonstrate the proteogenomic discovery of immunogenic tumor-specific peptides and lay the groundwork for personalized targeted T cell therapies for children with brain tumors.
