## Supplementary Data 1 for "Proteogenomic Discovery of Neoantigens Facilitates Personalized Multi-antigen Targeted T cell Immunotherapy for Brain Tumors"

### Sheet: Proteogenomic Cohort
Sample ID	Diagnosis	Cohort	Children's alternative ID	Subgroup	Kids First Participant ID	Age(years)	Gender	RNA-seq	WGS tumor	WGS germline	Protreomic
7316-3538	Medulloblastoma	CNH/CBTTC	7316-3538-336	SHH	-	-	Female	YES	YES	NO	YES
7316-3540	Medulloblastoma	CNH/CBTTC	7316-3540-557	Group3	-	4.8	Female	YES	YES	NO	YES
7316-3542	Medulloblastoma	CNH/CBTTC	7316-3542-673	Group3	-	7.1	Male	YES	YES	NO	YES
7316-3543	Medulloblastoma	CNH/CBTTC	7316-3543-698	Group3	-	2	Male	YES	YES	NO	YES
7316-3544	Medulloblastoma	CNH/CBTTC	7316-3544-732	Group3	-	7	Male	YES	YES	NO	YES
7316-3545	Medulloblastoma	CNH/CBTTC	7316-3545-763	WNT	-	10	Male	YES	YES	NO	YES
7316-3547	Medulloblastoma	CNH/CBTTC	7316-3547-836	Group3	-	6.1	Male	YES	YES	NO	YES
7316-3548	Medulloblastoma	CNH/CBTTC	7316-3548-843	WNT	-	5	Male	YES	NO	NO	YES
7316-3549	Medulloblastoma	CNH/CBTTC	7316-3549-867-1	SHH	-	1.2	Male	YES	YES	NO	YES
7316-3549(Recurrent)	Medulloblastoma	CNH/CBTTC	7316-3549-867-2	SHH	-	2.2	Male	YES	NO	NO	YES
7316-3550	Medulloblastoma	CNH/CBTTC	7316-3550-975	Group3	-	14	Male	YES	YES	NO	YES
7316-3777	Medulloblastoma	CNH/CBTTC	7316-3777-740	Group4	-	5.7	Female	YES	YES	NO	YES
7316-3778	Medulloblastoma	CNH/CBTTC	7316-3778-990	Group4	-	1.3	Male	YES	YES	NO	YES
cer849	Healthy Cerebellum	CNH	cer849	Healthy Cerebellum	N/A	4.9	Female	NA	NA	NA	YES
cer855	Healthy Cerebellum	CNH	cer855	Healthy Cerebellum	N/A	2.1	Male	NA	NA	NA	YES
cer859	Healthy Cerebellum	CNH	cer859	Healthy Cerebellum	N/A	15	Female	NA	NA	NA	YES
cer860	Healthy Cerebellum	CNH	cer860	Healthy Cerebellum	N/A	12.9	Male	NA	NA	NA	YES
cer865	Healthy Cerebellum	CNH	cer865	Healthy Cerebellum	N/A	6.9	Male	NA	NA	NA	YES
7316-272	Medulloblastoma	CBTTC	N/A	Group3	PT_00G007DM	1.27123	Male	YES	YES	YES	YES
7316-746	Medulloblastoma	CBTTC	N/A	Group3	PT_04YTK82N	2.92329	Male	YES	YES	YES	YES
7316-922	Medulloblastoma	CBTTC	N/A	SHH	PT_0WMP712K	1.35342	Female	YES	YES	YES	YES
7316-1104	Medulloblastoma	CBTTC	N/A	SHH	PT_1NZGDP3P	2.41644	Female	YES	YES	YES	YES
7316-2659	Medulloblastoma	CBTTC	N/A	Group3	PT_23NZGSRJ	4.06575	Female	YES	YES	YES	YES
7316-1700	Medulloblastoma	CBTTC	N/A	Group4	PT_2FK75B27	6.95342	Female	YES	YES	YES	YES
7316-908	Medulloblastoma	CBTTC	N/A	Group4	PT_39HBKSGG	13.2986	Male	YES	YES	YES	YES
7316-906	Medulloblastoma	CBTTC	N/A	WNT	PT_9A6RPJ97	8.20274	Female	YES	YES	YES	YES
7316-22	Medulloblastoma	CBTTC	N/A	Group4	PT_9HMVHQEH	7.24384	Male	YES	YES	YES	YES
7316-333	Medulloblastoma	CBTTC	N/A	SHH	PT_9S6WMQ92	19.1562	Female	YES	YES	YES	YES
7316-2178	Medulloblastoma	CBTTC	N/A	Group4	PT_9YMRNZHH	14.0247	Male	YES	YES	YES	YES
7316-2250	Medulloblastoma	CBTTC	N/A	Group4	PT_BPKVVWVB	8.94795	Male	YES	YES	YES	YES
7316-438	Medulloblastoma	CBTTC	N/A	Group3	PT_CTSQ5FHH	4.55616	Male	YES	YES	YES	YES
7316-2252	Medulloblastoma	CBTTC	N/A	WNT	PT_CWA1405H	9.52055	Male	YES	YES	YES	YES
7316-883	Medulloblastoma	CBTTC	N/A	Group3	PT_CXT81GRM	3.34521	Male	YES	YES	YES	YES
7316-747	Medulloblastoma	CBTTC	N/A	Group4	PT_D215EQAP	7.5589	Male	YES	YES	YES	YES
7316-489	Medulloblastoma	CBTTC	N/A	SHH	PT_DACV00WF	0.317808	Female	YES	YES	YES	YES
7316-2155	Medulloblastoma	CBTTC	N/A	Group4	PT_DFXQFYPV	9.87945	Female	YES	YES	YES	YES
7316-38	Medulloblastoma	CBTTC	N/A	Group4	PT_E4ECAFEN	15.5233	Female	YES	YES	YES	YES
7316-1118	Medulloblastoma	CBTTC	N/A	Group4	PT_G1QNGVCZ	10.1699	Female	YES	YES	YES	YES
7316-178	Medulloblastoma	CBTTC	N/A	SHH	PT_GR8P8NY5	3.38356	Female	YES	YES	YES	YES
7316-6	Medulloblastoma	CBTTC	N/A	SHH	PT_HM2GMT2H	1.65479	Male	YES	YES	YES	YES
7316-2169	Medulloblastoma	CBTTC	N/A	Group4	PT_JEA0AEMZ	6.37534	Male	YES	YES	YES	YES
7316-937	Medulloblastoma	CBTTC	N/A	Group4	PT_P4ZEFY19	12.6055	Male	YES	YES	YES	YES
7316-897	Medulloblastoma	CBTTC	N/A	Group4	PT_Q90R6M3E	8.29041	Male	YES	YES	YES	YES
7316-556	Medulloblastoma	CBTTC	N/A	Group4	PT_RJ98S3KZ	12.1973	Male	YES	YES	YES	YES
7316-367	Medulloblastoma	CBTTC	N/A	Group4	PT_RQ21EBK9	10.0027	Male	YES	YES	YES	YES
7316-2196	Medulloblastoma	CBTTC	N/A	SHH	PT_T93J9EGZ	0.805479	Female	YES	YES	YES	YES
7316-407	Medulloblastoma	CBTTC	N/A	Group4	PT_TKWTTRQ7	20.2685	Male	YES	YES	YES	YES
7316-221	Medulloblastoma	CBTTC	N/A	Group4	PT_V9WP047R	6.06027	Male	YES	YES	YES	YES
7316-1801	Medulloblastoma	CBTTC	N/A	Group4	PT_VY45XTT7	11.737	Male	YES	YES	YES	YES
7316-931	Medulloblastoma	CBTTC	N/A	SHH	PT_XA98HG1C	9.12877	Male	YES	YES	YES	YES
7316-153	Medulloblastoma	CBTTC	N/A	Group3	PT_YFS3AWC0	4.31507	Male	YES	YES	YES	YES

### Sheet: GTEx Healthy Tissues
Assay_Type	histological_type	body_site	sex	Organism	BioSample	Experiment	InsertSize	Instrument	LibraryLayout	LibrarySelection	LibrarySource	MBases	Run	SRA_Sample	BioProject	Platform	SRA_Study	gap_accession
RNA-Seq	Brain	Brain - Amygdala	female	Homo sapiens	SAMN02787910	SRX631875	150	Illumina HiSeq 2000	PAIRED	cDNA	TRANSCRIPTOMIC	6566	SRR1474333	SRS648592	PRJNA75899	ILLUMINA	SRP012682	phs000424
RNA-Seq	Brain	Brain - Amygdala	female	Homo sapiens	SAMN02788475	SRX631715	150	Illumina HiSeq 2000	PAIRED	cDNA	TRANSCRIPTOMIC	9660	SRR1473936	SRS648564	PRJNA75899	ILLUMINA	SRP012682	phs000424
RNA-Seq	Brain	Brain - Amygdala	female	Homo sapiens	SAMN02788490	SRX598260	150	Illumina HiSeq 2000	PAIRED	cDNA	TRANSCRIPTOMIC	9949	SRR1395951	SRS637623	PRJNA75899	ILLUMINA	SRP012682	phs000424
RNA-Seq	Brain	Brain - Amygdala	male	Homo sapiens	SAMN01994322	SRX2432787	228	Illumina HiSeq 2000	PAIRED	cDNA	TRANSCRIPTOMIC	8812	SRR5125362	SRS408876	PRJNA75899	ILLUMINA	SRP012682	phs000424
RNA-Seq	Brain	Brain - Amygdala	male	Homo sapiens	SAMN02787528	SRX640928	150	Illumina HiSeq 2000	PAIRED	cDNA	TRANSCRIPTOMIC	8500	SRR1500428	SRS650167	PRJNA75899	ILLUMINA	SRP012682	phs000424
RNA-Seq	Brain	Brain - Amygdala	male	Homo sapiens	SAMN02792114	SRX641083	150	Illumina HiSeq 2000	PAIRED	cDNA	TRANSCRIPTOMIC	5552	SRR1500800	SRS650184	PRJNA75899	ILLUMINA	SRP012682	phs000424
RNA-Seq	Brain	Brain - Anterior cingulate cortex (BA24)	female	Homo sapiens	SAMN02788362	SRX631955	150	Illumina HiSeq 2000	PAIRED	cDNA	TRANSCRIPTOMIC	6690	SRR1474509	SRS648600	PRJNA75899	ILLUMINA	SRP012682	phs000424
RNA-Seq	Brain	Brain - Anterior cingulate cortex (BA24)	female	Homo sapiens	SAMN02790175	SRX634511	150	Illumina HiSeq 2000	PAIRED	cDNA	TRANSCRIPTOMIC	8730	SRR1480652	SRS648890	PRJNA75899	ILLUMINA	SRP012682	phs000424
RNA-Seq	Brain	Brain - Anterior cingulate cortex (BA24)	female	Homo sapiens	SAMN02791122	SRX630601	150	Illumina HiSeq 2000	PAIRED	cDNA	TRANSCRIPTOMIC	6639	SRR1471350	SRS648442	PRJNA75899	ILLUMINA	SRP012682	phs000424
RNA-Seq	Brain	Brain - Anterior cingulate cortex (BA24)	male	Homo sapiens	SAMN02792702	SRX640030	150	Illumina HiSeq 2000	PAIRED	cDNA	TRANSCRIPTOMIC	8459	SRR1498272	SRS650069	PRJNA75899	ILLUMINA	SRP012682	phs000424
RNA-Seq	Brain	Brain - Anterior cingulate cortex (BA24)	male	Homo sapiens	SAMN02789415	SRX637853	150	Illumina HiSeq 2000	PAIRED	cDNA	TRANSCRIPTOMIC	7744	SRR1489779	SRS649732	PRJNA75899	ILLUMINA	SRP012682	phs000424
RNA-Seq	Brain	Brain - Anterior cingulate cortex (BA24)	male	Homo sapiens	SAMN02792126	SRX636863	150	Illumina HiSeq 2000	PAIRED	cDNA	TRANSCRIPTOMIC	4837	SRR1487321	SRS649617	PRJNA75899	ILLUMINA	SRP012682	phs000424
RNA-Seq	Brain	Brain - Caudate (basal ganglia)	female	Homo sapiens	SAMN02788202	SRX636709	150	Illumina HiSeq 2000	PAIRED	cDNA	TRANSCRIPTOMIC	8531	SRR1486863	SRS649596	PRJNA75899	ILLUMINA	SRP012682	phs000424
RNA-Seq	Brain	Brain - Caudate (basal ganglia)	female	Homo sapiens	SAMN02788525	SRX637249	150	Illumina HiSeq 2000	PAIRED	cDNA	TRANSCRIPTOMIC	10165	SRR1488285	SRS649662	PRJNA75899	ILLUMINA	SRP012682	phs000424
RNA-Seq	Brain	Brain - Caudate (basal ganglia)	female	Homo sapiens	SAMN02787839	SRX618164	150	Illumina HiSeq 2000	PAIRED	cDNA	TRANSCRIPTOMIC	5231	SRR1443201	SRS644542	PRJNA75899	ILLUMINA	SRP012682	phs000424
RNA-Seq	Brain	Brain - Caudate (basal ganglia)	male	Homo sapiens	SAMN02788919	SRX636611	150	Illumina HiSeq 2000	PAIRED	cDNA	TRANSCRIPTOMIC	5568	SRR1486626	SRS649585	PRJNA75899	ILLUMINA	SRP012682	phs000424
RNA-Seq	Brain	Brain - Caudate (basal ganglia)	male	Homo sapiens	SAMN02787369	SRX633457	150	Illumina HiSeq 2000	PAIRED	cDNA	TRANSCRIPTOMIC	6097	SRR1478077	SRS648769	PRJNA75899	ILLUMINA	SRP012682	phs000424
RNA-Seq	Brain	Brain - Caudate (basal ganglia)	male	Homo sapiens	SAMN02789083	SRX629866	150	Illumina HiSeq 2000	PAIRED	cDNA	TRANSCRIPTOMIC	6998	SRR1469495	SRS648354	PRJNA75899	ILLUMINA	SRP012682	phs000424
RNA-Seq	Brain	Brain - Cerebellar Hemisphere	female	Homo sapiens	SAMN02789173	SRX640215	150	Illumina HiSeq 2000	PAIRED	cDNA	TRANSCRIPTOMIC	8866	SRR1498702	SRS650089	PRJNA75899	ILLUMINA	SRP012682	phs000424
RNA-Seq	Brain	Brain - Cerebellar Hemisphere	female	Homo sapiens	SAMN02787300	SRX633527	150	Illumina HiSeq 2000	PAIRED	cDNA	TRANSCRIPTOMIC	8681	SRR1478294	SRS648780	PRJNA75899	ILLUMINA	SRP012682	phs000424
RNA-Seq	Brain	Brain - Cerebellar Hemisphere	female	Homo sapiens	SAMN02790897	SRX632865	150	Illumina HiSeq 2000	PAIRED	cDNA	TRANSCRIPTOMIC	4322	SRR1476632	SRS648701	PRJNA75899	ILLUMINA	SRP012682	phs000424
RNA-Seq	Brain	Brain - Cerebellar Hemisphere	male	Homo sapiens	SAMN02792943	SRX640974	150	Illumina HiSeq 2000	PAIRED	cDNA	TRANSCRIPTOMIC	6263	SRR1500537	SRS650172	PRJNA75899	ILLUMINA	SRP012682	phs000424
RNA-Seq	Brain	Brain - Cerebellar Hemisphere	male	Homo sapiens	SAMN02791244	SRX638097	150	Illumina HiSeq 2000	PAIRED	cDNA	TRANSCRIPTOMIC	8253	SRR1490382	SRS649760	PRJNA75899	ILLUMINA	SRP012682	phs000424
RNA-Seq	Brain	Brain - Cerebellar Hemisphere	male	Homo sapiens	SAMN02791624	SRX636664	150	Illumina HiSeq 2000	PAIRED	cDNA	TRANSCRIPTOMIC	5576	SRR1486741	SRS649590	PRJNA75899	ILLUMINA	SRP012682	phs000424
RNA-Seq	Brain	Brain - Cerebellum	female	Homo sapiens	SAMN02787674	SRX637561	150	Illumina HiSeq 2000	PAIRED	cDNA	TRANSCRIPTOMIC	6966	SRR1489054	SRS649698	PRJNA75899	ILLUMINA	SRP012682	phs000424
RNA-Seq	Brain	Brain - Cerebellum	female	Homo sapiens	SAMN02791506	SRX636024	150	Illumina HiSeq 2000	PAIRED	cDNA	TRANSCRIPTOMIC	5550	SRR1485290	SRS649490	PRJNA75899	ILLUMINA	SRP012682	phs000424
RNA-Seq	Brain	Brain - Cerebellum	female	Homo sapiens	SAMN02791158	SRX630951	150	Illumina HiSeq 2000	PAIRED	cDNA	TRANSCRIPTOMIC	6774	SRR1472193	SRS648481	PRJNA75899	ILLUMINA	SRP012682	phs000424
RNA-Seq	Brain	Brain - Cerebellum	male	Homo sapiens	SAMN02787443	SRX640667	150	Illumina HiSeq 2000	PAIRED	cDNA	TRANSCRIPTOMIC	5684	SRR1499785	SRS650137	PRJNA75899	ILLUMINA	SRP012682	phs000424
RNA-Seq	Brain	Brain - Cerebellum	male	Homo sapiens	SAMN02793414	SRX640741	150	Illumina HiSeq 2000	PAIRED	cDNA	TRANSCRIPTOMIC	7831	SRR1499982	SRS650146	PRJNA75899	ILLUMINA	SRP012682	phs000424
RNA-Seq	Brain	Brain - Cerebellum	male	Homo sapiens	SAMN02789891	SRX638173	150	Illumina HiSeq 2000	PAIRED	cDNA	TRANSCRIPTOMIC	6271	SRR1490568	SRS649769	PRJNA75899	ILLUMINA	SRP012682	phs000424
RNA-Seq	Brain	Brain - Cortex	female	Homo sapiens	SAMN02787854	SRX640427	150	Illumina HiSeq 2000	PAIRED	cDNA	TRANSCRIPTOMIC	5507	SRR1499193	SRS650110	PRJNA75899	ILLUMINA	SRP012682	phs000424
RNA-Seq	Brain	Brain - Cortex	female	Homo sapiens	SAMN02791983	SRX637954	150	Illumina HiSeq 2000	PAIRED	cDNA	TRANSCRIPTOMIC	6267	SRR1490019	SRS649743	PRJNA75899	ILLUMINA	SRP012682	phs000424
RNA-Seq	Brain	Brain - Cortex	female	Homo sapiens	SAMN02792461	SRX618674	150	Illumina HiSeq 2000	PAIRED	cDNA	TRANSCRIPTOMIC	6138	SRR1444460	SRS644601	PRJNA75899	ILLUMINA	SRP012682	phs000424
RNA-Seq	Brain	Brain - Cortex	male	Homo sapiens	SAMN02793164	SRX637592	150	Illumina HiSeq 2000	PAIRED	cDNA	TRANSCRIPTOMIC	6718	SRR1489137	SRS649702	PRJNA75899	ILLUMINA	SRP012682	phs000424
RNA-Seq	Brain	Brain - Cortex	male	Homo sapiens	SAMN02789229	SRX634671	150	Illumina HiSeq 2000	PAIRED	cDNA	TRANSCRIPTOMIC	6287	SRR1480988	SRS648906	PRJNA75899	ILLUMINA	SRP012682	phs000424
RNA-Seq	Brain	Brain - Cortex	male	Homo sapiens	SAMN02790158	SRX628210	150	Illumina HiSeq 2000	PAIRED	cDNA	TRANSCRIPTOMIC	5700	SRR1465632	SRS648175	PRJNA75899	ILLUMINA	SRP012682	phs000424
RNA-Seq	Brain	Brain - Frontal Cortex (BA9)	female	Homo sapiens	SAMN02787253	SRX640147	150	Illumina HiSeq 2000	PAIRED	cDNA	TRANSCRIPTOMIC	7278	SRR1498550	SRS650082	PRJNA75899	ILLUMINA	SRP012682	phs000424
RNA-Seq	Brain	Brain - Frontal Cortex (BA9)	female	Homo sapiens	SAMN02792388	SRX637404	150	Illumina HiSeq 2000	PAIRED	cDNA	TRANSCRIPTOMIC	5624	SRR1488651	SRS649679	PRJNA75899	ILLUMINA	SRP012682	phs000424
RNA-Seq	Brain	Brain - Frontal Cortex (BA9)	female	Homo sapiens	SAMN02793224	SRX637008	150	Illumina HiSeq 2000	PAIRED	cDNA	TRANSCRIPTOMIC	5219	SRR1487685	SRS649634	PRJNA75899	ILLUMINA	SRP012682	phs000424
RNA-Seq	Brain	Brain - Frontal Cortex (BA9)	male	Homo sapiens	SAMN02787269	SRX636125	150	Illumina HiSeq 2000	PAIRED	cDNA	TRANSCRIPTOMIC	8032	SRR1485459	SRS649530	PRJNA75899	ILLUMINA	SRP012682	phs000424
RNA-Seq	Brain	Brain - Frontal Cortex (BA9)	male	Homo sapiens	SAMN02788605	SRX630831	150	Illumina HiSeq 2000	PAIRED	cDNA	TRANSCRIPTOMIC	6506	SRR1471943	SRS648470	PRJNA75899	ILLUMINA	SRP012682	phs000424
RNA-Seq	Brain	Brain - Frontal Cortex (BA9)	male	Homo sapiens	SAMN02791328	SRX631988	150	Illumina HiSeq 2000	PAIRED	cDNA	TRANSCRIPTOMIC	4589	SRR1474553	SRS648602	PRJNA75899	ILLUMINA	SRP012682	phs000424
RNA-Seq	Brain	Brain - Hippocampus	female	Homo sapiens	SAMN02791752	SRX631550	150	Illumina HiSeq 2000	PAIRED	cDNA	TRANSCRIPTOMIC	7647	SRR1473590	SRS648548	PRJNA75899	ILLUMINA	SRP012682	phs000424
RNA-Seq	Brain	Brain - Hippocampus	female	Homo sapiens	SAMN02789563	SRX624453	150	Illumina HiSeq 2000	PAIRED	cDNA	TRANSCRIPTOMIC	7334	SRR1458134	SRS645983	PRJNA75899	ILLUMINA	SRP012682	phs000424
RNA-Seq	Brain	Brain - Hippocampus	female	Homo sapiens	SAMN02789141	SRX618482	150	Illumina HiSeq 2000	PAIRED	cDNA	TRANSCRIPTOMIC	8630	SRR1443979	SRS644578	PRJNA75899	ILLUMINA	SRP012682	phs000424
RNA-Seq	Brain	Brain - Hippocampus	male	Homo sapiens	SAMN02790879	SRX637287	150	Illumina HiSeq 2000	PAIRED	cDNA	TRANSCRIPTOMIC	5325	SRR1488367	SRS649666	PRJNA75899	ILLUMINA	SRP012682	phs000424
RNA-Seq	Brain	Brain - Hippocampus	male	Homo sapiens	SAMN02787312	SRX637935	150	Illumina HiSeq 2000	PAIRED	cDNA	TRANSCRIPTOMIC	6076	SRR1489971	SRS649741	PRJNA75899	ILLUMINA	SRP012682	phs000424
RNA-Seq	Brain	Brain - Hippocampus	male	Homo sapiens	SAMN02788706	SRX638153	150	Illumina HiSeq 2000	PAIRED	cDNA	TRANSCRIPTOMIC	5234	SRR1490524	SRS649767	PRJNA75899	ILLUMINA	SRP012682	phs000424
RNA-Seq	Brain	Brain - Hypothalamus	female	Homo sapiens	SAMN02788147	SRX629636	150	Illumina HiSeq 2000	PAIRED	cDNA	TRANSCRIPTOMIC	5365	SRR1468974	SRS648330	PRJNA75899	ILLUMINA	SRP012682	phs000424
RNA-Seq	Brain	Brain - Hypothalamus	female	Homo sapiens	SAMN02790207	SRX632553	150	Illumina HiSeq 2000	PAIRED	cDNA	TRANSCRIPTOMIC	8599	SRR1475909	SRS648666	PRJNA75899	ILLUMINA	SRP012682	phs000424
RNA-Seq	Brain	Brain - Hypothalamus	female	Homo sapiens	SAMN02793730	SRX628939	150	Illumina HiSeq 2000	PAIRED	cDNA	TRANSCRIPTOMIC	5564	SRR1467455	SRS648260	PRJNA75899	ILLUMINA	SRP012682	phs000424
RNA-Seq	Brain	Brain - Hypothalamus	male	Homo sapiens	SAMN02787919	SRX636552	150	Illumina HiSeq 2000	PAIRED	cDNA	TRANSCRIPTOMIC	7020	SRR1486496	SRS649579	PRJNA75899	ILLUMINA	SRP012682	phs000424
RNA-Seq	Brain	Brain - Hypothalamus	male	Homo sapiens	SAMN02791234	SRX638191	150	Illumina HiSeq 2000	PAIRED	cDNA	TRANSCRIPTOMIC	8570	SRR1490613	SRS649771	PRJNA75899	ILLUMINA	SRP012682	phs000424
RNA-Seq	Brain	Brain - Hypothalamus	male	Homo sapiens	SAMN02792861	SRX637372	150	Illumina HiSeq 2000	PAIRED	cDNA	TRANSCRIPTOMIC	5941	SRR1488562	SRS649675	PRJNA75899	ILLUMINA	SRP012682	phs000424
RNA-Seq	Brain	Brain - Nucleus accumbens (basal ganglia)	female	Homo sapiens	SAMN02791482	SRX636310	150	Illumina HiSeq 2000	PAIRED	cDNA	TRANSCRIPTOMIC	9876	SRR1485892	SRS649550	PRJNA75899	ILLUMINA	SRP012682	phs000424
RNA-Seq	Brain	Brain - Nucleus accumbens (basal ganglia)	female	Homo sapiens	SAMN02790340	SRX630815	150	Illumina HiSeq 2000	PAIRED	cDNA	TRANSCRIPTOMIC	5778	SRR1471903	SRS648468	PRJNA75899	ILLUMINA	SRP012682	phs000424
RNA-Seq	Brain	Brain - Nucleus accumbens (basal ganglia)	female	Homo sapiens	SAMN02793519	SRX630130	150	Illumina HiSeq 2000	PAIRED	cDNA	TRANSCRIPTOMIC	6716	SRR1470111	SRS648383	PRJNA75899	ILLUMINA	SRP012682	phs000424
RNA-Seq	Brain	Brain - Nucleus accumbens (basal ganglia)	male	Homo sapiens	SAMN02793495	SRX641004	150	Illumina HiSeq 2000	PAIRED	cDNA	TRANSCRIPTOMIC	5900	SRR1500617	SRS650176	PRJNA75899	ILLUMINA	SRP012682	phs000424
RNA-Seq	Brain	Brain - Nucleus accumbens (basal ganglia)	male	Homo sapiens	SAMN02791324	SRX637601	150	Illumina HiSeq 2000	PAIRED	cDNA	TRANSCRIPTOMIC	10871	SRR1489177	SRS649704	PRJNA75899	ILLUMINA	SRP012682	phs000424
RNA-Seq	Brain	Brain - Nucleus accumbens (basal ganglia)	male	Homo sapiens	SAMN02791905	SRX638127	150	Illumina HiSeq 2000	PAIRED	cDNA	TRANSCRIPTOMIC	5205	SRR1490465	SRS649764	PRJNA75899	ILLUMINA	SRP012682	phs000424
RNA-Seq	Brain	Brain - Putamen (basal ganglia)	female	Homo sapiens	SAMN02787393	SRX624246	150	Illumina HiSeq 2000	PAIRED	cDNA	TRANSCRIPTOMIC	5508	SRR1457597	SRS645959	PRJNA75899	ILLUMINA	SRP012682	phs000424
RNA-Seq	Brain	Brain - Putamen (basal ganglia)	female	Homo sapiens	SAMN02791370	SRX607501	150	Illumina HiSeq 2000	PAIRED	cDNA	TRANSCRIPTOMIC	8801	SRR1420215	SRS639508	PRJNA75899	ILLUMINA	SRP012682	phs000424
RNA-Seq	Brain	Brain - Putamen (basal ganglia)	female	Homo sapiens	SAMN02787429	SRX603085	150	Illumina HiSeq 2000	PAIRED	cDNA	TRANSCRIPTOMIC	6313	SRR1409351	SRS638376	PRJNA75899	ILLUMINA	SRP012682	phs000424
RNA-Seq	Brain	Brain - Putamen (basal ganglia)	male	Homo sapiens	SAMN02788835	SRX640594	150	Illumina HiSeq 2000	PAIRED	cDNA	TRANSCRIPTOMIC	6058	SRR1499630	SRS650130	PRJNA75899	ILLUMINA	SRP012682	phs000424
RNA-Seq	Brain	Brain - Putamen (basal ganglia)	male	Homo sapiens	SAMN02791556	SRX638276	150	Illumina HiSeq 2000	PAIRED	cDNA	TRANSCRIPTOMIC	7145	SRR1491293	SRS649782	PRJNA75899	ILLUMINA	SRP012682	phs000424
RNA-Seq	Brain	Brain - Putamen (basal ganglia)	male	Homo sapiens	SAMN02789263	SRX630633	150	Illumina HiSeq 2000	PAIRED	cDNA	TRANSCRIPTOMIC	5249	SRR1471435	SRS648446	PRJNA75899	ILLUMINA	SRP012682	phs000424
RNA-Seq	Brain	Brain - Spinal cord (cervical c-1)	female	Homo sapiens	SAMN02787945	SRX637358	150	Illumina HiSeq 2000	PAIRED	cDNA	TRANSCRIPTOMIC	6895	SRR1488538	SRS649674	PRJNA75899	ILLUMINA	SRP012682	phs000424
RNA-Seq	Brain	Brain - Spinal cord (cervical c-1)	female	Homo sapiens	SAMN02787442	SRX629006	150	Illumina HiSeq 2000	PAIRED	cDNA	TRANSCRIPTOMIC	5970	SRR1467590	SRS648266	PRJNA75899	ILLUMINA	SRP012682	phs000424
RNA-Seq	Brain	Brain - Spinal cord (cervical c-1)	female	Homo sapiens	SAMN02789267	SRX631790	150	Illumina HiSeq 2000	PAIRED	cDNA	TRANSCRIPTOMIC	8066	SRR1474137	SRS648575	PRJNA75899	ILLUMINA	SRP012682	phs000424
RNA-Seq	Brain	Brain - Spinal cord (cervical c-1)	male	Homo sapiens	SAMN02789584	SRX636478	150	Illumina HiSeq 2000	PAIRED	cDNA	TRANSCRIPTOMIC	7686	SRR1486304	SRS649570	PRJNA75899	ILLUMINA	SRP012682	phs000424
RNA-Seq	Brain	Brain - Spinal cord (cervical c-1)	male	Homo sapiens	SAMN02793026	SRX637469	150	Illumina HiSeq 2000	PAIRED	cDNA	TRANSCRIPTOMIC	8452	SRR1488836	SRS649688	PRJNA75899	ILLUMINA	SRP012682	phs000424
RNA-Seq	Brain	Brain - Spinal cord (cervical c-1)	male	Homo sapiens	SAMN02787824	SRX632094	150	Illumina HiSeq 2000	PAIRED	cDNA	TRANSCRIPTOMIC	4281	SRR1474795	SRS648613	PRJNA75899	ILLUMINA	SRP012682	phs000424
RNA-Seq	Brain	Brain - Substantia nigra	female	Homo sapiens	SAMN02790736	SRX640119	150	Illumina HiSeq 2000	PAIRED	cDNA	TRANSCRIPTOMIC	6674	SRR1498482	SRS650079	PRJNA75899	ILLUMINA	SRP012682	phs000424
RNA-Seq	Brain	Brain - Substantia nigra	female	Homo sapiens	SAMN02787669	SRX636088	150	Illumina HiSeq 2000	PAIRED	cDNA	TRANSCRIPTOMIC	5985	SRR1485333	SRS649492	PRJNA75899	ILLUMINA	SRP012682	phs000424
RNA-Seq	Brain	Brain - Substantia nigra	female	Homo sapiens	SAMN02790867	SRX634172	150	Illumina HiSeq 2000	PAIRED	cDNA	TRANSCRIPTOMIC	8315	SRR1479779	SRS648850	PRJNA75899	ILLUMINA	SRP012682	phs000424
RNA-Seq	Brain	Brain - Substantia nigra	male	Homo sapiens	SAMN02789226	SRX640686	150	Illumina HiSeq 2000	PAIRED	cDNA	TRANSCRIPTOMIC	10225	SRR1499823	SRS650139	PRJNA75899	ILLUMINA	SRP012682	phs000424
RNA-Seq	Brain	Brain - Substantia nigra	male	Homo sapiens	SAMN02792926	SRX624470	150	Illumina HiSeq 2000	PAIRED	cDNA	TRANSCRIPTOMIC	8221	SRR1458180	SRS645985	PRJNA75899	ILLUMINA	SRP012682	phs000424
RNA-Seq	Brain	Brain - Substantia nigra	male	Homo sapiens	SAMN02791748	SRX617270	150	Illumina HiSeq 2000	PAIRED	cDNA	TRANSCRIPTOMIC	8068	SRR1440876	SRS644433	PRJNA75899	ILLUMINA	SRP012682	phs000424
RNA-Seq	Nerve	Nerve - Tibial	female	Homo sapiens	SAMN02789914	SRX640440	150	Illumina HiSeq 2000	PAIRED	cDNA	TRANSCRIPTOMIC	8056	SRR1499236	SRS650112	PRJNA75899	ILLUMINA	SRP012682	phs000424
RNA-Seq	Nerve	Nerve - Tibial	female	Homo sapiens	SAMN02787813	SRX630811	150	Illumina HiSeq 2000	PAIRED	cDNA	TRANSCRIPTOMIC	7282	SRR1471879	SRS648467	PRJNA75899	ILLUMINA	SRP012682	phs000424
RNA-Seq	Nerve	Nerve - Tibial	female	Homo sapiens	SAMN02788437	SRX634024	150	Illumina HiSeq 2000	PAIRED	cDNA	TRANSCRIPTOMIC	7103	SRR1479412	SRS648830	PRJNA75899	ILLUMINA	SRP012682	phs000424
RNA-Seq	Nerve	Nerve - Tibial	male	Homo sapiens	SAMN02787286	SRX640234	150	Illumina HiSeq 2000	PAIRED	cDNA	TRANSCRIPTOMIC	6443	SRR1498765	SRS650092	PRJNA75899	ILLUMINA	SRP012682	phs000424
RNA-Seq	Nerve	Nerve - Tibial	male	Homo sapiens	SAMN02787927	SRX634335	150	Illumina HiSeq 2000	PAIRED	cDNA	TRANSCRIPTOMIC	5410	SRR1480200	SRS648869	PRJNA75899	ILLUMINA	SRP012682	phs000424
RNA-Seq	Nerve	Nerve - Tibial	male	Homo sapiens	SAMN02789504	SRX630473	150	Illumina HiSeq 2000	PAIRED	cDNA	TRANSCRIPTOMIC	7181	SRR1471011	SRS648426	PRJNA75899	ILLUMINA	SRP012682	phs000424
RNA-Seq	Skin	Skin - Not Sun Exposed (Suprapubic)	female	Homo sapiens	SAMN02792327	SRX638011	150	Illumina HiSeq 2000	PAIRED	cDNA	TRANSCRIPTOMIC	6186	SRR1490160	SRS649750	PRJNA75899	ILLUMINA	SRP012682	phs000424
RNA-Seq	Skin	Skin - Not Sun Exposed (Suprapubic)	female	Homo sapiens	SAMN02792799	SRX636282	150	Illumina HiSeq 2000	PAIRED	cDNA	TRANSCRIPTOMIC	5677	SRR1485812	SRS649546	PRJNA75899	ILLUMINA	SRP012682	phs000424
RNA-Seq	Skin	Skin - Not Sun Exposed (Suprapubic)	female	Homo sapiens	SAMN02787609	SRX631534	150	Illumina HiSeq 2000	PAIRED	cDNA	TRANSCRIPTOMIC	6026	SRR1473548	SRS648546	PRJNA75899	ILLUMINA	SRP012682	phs000424
RNA-Seq	Skin	Skin - Not Sun Exposed (Suprapubic)	male	Homo sapiens	SAMN02787697	SRX641202	150	Illumina HiSeq 2000	PAIRED	cDNA	TRANSCRIPTOMIC	9219	SRR1501043	SRS650195	PRJNA75899	ILLUMINA	SRP012682	phs000424
RNA-Seq	Skin	Skin - Not Sun Exposed (Suprapubic)	male	Homo sapiens	SAMN02791646	SRX640673	150	Illumina HiSeq 2000	PAIRED	cDNA	TRANSCRIPTOMIC	5398	SRR1499804	SRS650138	PRJNA75899	ILLUMINA	SRP012682	phs000424
RNA-Seq	Skin	Skin - Not Sun Exposed (Suprapubic)	male	Homo sapiens	SAMN02791917	SRX640521	150	Illumina HiSeq 2000	PAIRED	cDNA	TRANSCRIPTOMIC	8834	SRR1499418	SRS650120	PRJNA75899	ILLUMINA	SRP012682	phs000424
RNA-Seq	Testis	Testis	male	Homo sapiens	SAMN02789183	SRX640419	150	Illumina HiSeq 2000	PAIRED	cDNA	TRANSCRIPTOMIC	6754	SRR1499156	SRS650108	PRJNA75899	ILLUMINA	SRP012682	phs000424
RNA-Seq	Testis	Testis	male	Homo sapiens	SAMN02793547	SRX636718	150	Illumina HiSeq 2000	PAIRED	cDNA	TRANSCRIPTOMIC	7854	SRR1486907	SRS649598	PRJNA75899	ILLUMINA	SRP012682	phs000424
RNA-Seq	Testis	Testis	male	Homo sapiens	SAMN02787946	SRX627727	150	Illumina HiSeq 2000	PAIRED	cDNA	TRANSCRIPTOMIC	9489	SRR1464394	SRS648116	PRJNA75899	ILLUMINA	SRP012682	phs000424
