## Supplementary Data 2 for "Proteogenomic Discovery of Neoantigens Facilitates Personalized Multi-antigen Targeted T cell Immunotherapy for Brain Tumors"

### Sheet: Summary of identified peptides
	PSMs Identified			Peptides Identified
Tumor	LysC-full search	LysC-semi search	Trypsin-full search	LysC-full search	LysC-semi search	Trypsin-full search	Total peptides	Unique Peptides
7316-6	57528	49748		24583	22818		47401	26361
7316-38	49418	51799		16391	18281		34672	19817
7316-153	52336	47545		17861	16845		34706	19491
7316-178	69703	62789		26463	25468		51931	29015
7316-333	163278	155194		31597	32904		64501	35613
7316-367	44004	43780		17597	18583		36180	21036
7316-407	65536	57764		23473	22051		45524	25163
7316-438	60686	55063		25248	24311		49559	27576
7316-746	67853	60463		27261	25595		52856	29227
7316-897	128745	121015		27060	27242		54302	29950
7316-931	150230	150230		33251	33251		66502	33251
7316-937	76687	76687		25870	25870		51740	25870
7316-1118	67262	58850		27215	25127		52342	28986
7316-1700	59599	51667		24190	22172		46362	25920
7316-1801	68265	60426		27074	25341		52415	29023
7316-2169	44182	43029		17817	18358		36175	20936
7316-2196	79746	71595		33056	31352		64408	35141
7316-2250	57678	50838		24664	22769		47433	26249
7316-3543	77013	70650		30268	29198		59466	32878
7316-3547	77785	74280		27466	28232		55698	30676
7316-3548	126248	116536		29733	29344		59077	32658
7316-3549	124450	112375		31623	30771		62394	33999
7316-3550	51856	52143		19063	19594		38657	21299
7316-3544	69475	72128		26391	30905		57296	33367
7316-3549(Re)	92167	90156		38602	40251		78853	43111
7316-3778	85875	76513	73141	25632	24545	30304	80481	52646
7316-22	81711	80957		40026	42666		82692	45126
7316-221	22602	41954		10729	22542		33271	24036
7316-272	77635	74187		31408	34280		65688	34758
7316-556	73291	76474		36608	40897		77505	43842
7316-747	81845	80495		34683	37414		72097	39313
7316-883	100449	97979		34319	37383		71702	38127
7316-1104	47956	65482		20634	32603		53237	34788
7316-2178	72283	77405		29972	35269		65241	37428
7316-2659	65699	63737		34850	37020		71870	38960
7316-489	145697	157352		39007	48941		87948	51323
7316-906	214087	242208		40644	55875		96519	58556
7316-908	68113	73306		27276	31773		59049	33849
7316-922	71834	140052		18413	45878		64291	47491
7316-2155	90057	87882		31521	34241		65762	35280
7316-2252	91104	88812		37330	40461		77791	41265
7316-3540	6902	19922		3086	10239		13325	10800
7316-3545	68371	81800		25869	34528		60397	36262
7316-3777	168577	187312		45569	56097		101666	58696
7316-3538			149499			37109	37109	37109
7316-3542			68599			28232	28232	28232

### Sheet: Summary of Databases
Database	Entries Whole database (including Uniprot Human Proteome, 95117 entries )	Entries Tumor specific event Database (excluding Uniprot Human Proteome)				ORF length (aminoacids)							ORF length Average values for each event type (aminoacids)
7316-1104	348310	253193				Tumor	Database	Average	Median	Max	Min		Fusions	21.94
7316-1118	213966	118849				7316-1104	Fusions	27.8312	20	200	8		Junctions	48.0891
7316-153	262073	166956					Junctions	53.5567	53	96	9		SNVs	919
7316-1700	300901	205784					SNV	885.014	546.5	5202	61		with Uniprot Human Proteome	175.774
7316-178	120489	25372					with Uniprot Human Proteome	127.284	35	34484	5
7316-1801	253294	158177				7316-1118	Fusions	17.4201	18	200	8
7316-2155	290397	195280				7316-1118	Junctions	46.0969	44	96	9
7316-2169	350128	255011				7316-1118	SNV	900.492	590	8560	46
7316-2178	361207	266090				7316-1118	with Uniprot Human Proteome	192.675	55	34484	5
7316-2196	355902	260785				7316-153	Fusions	28.1741	20	219	8
7316-221	329243	234126				7316-153	Junctions	54.742	54	96	9
7316-2250	338311	243194				7316-153	SNVs	1445.63	590	34350	68
7316-2252	329977	234860				7316-153	with Uniprot Human Proteome	161.693	46	34484	5
7316-22	258619	163502				7316-1700	Fusions	27.4599	19	196	8
7316-2659	248519	153402				7316-1700	Junctions	53.4049	53	96	9
7316-272	269105	173988				7316-1700	SNVs	868.135	573	4516	26
7316-333	139223	44106				7316-1700	with Uniprot Human Proteome	143.277	39	34484	5
7316-3538	224014	128897				7316-178	Fusions	25.0725	19	133	8
7316-3540	245807	150690				7316-178	Junctions	44.1325	45	62	9
7316-3542	210901	115784				7316-178	SNVs	1432.65	614	34350	63
7316-3543	233580	138463				7316-178	with Uniprot Human Proteome	320.495	165	34484	5
7316-3544	234366	139249				7316-1801	Fusions	28.2707	20	189	8
7316-3545	217544	122427				7316-1801	Junctions	51.3745	51	96	9
7316-3547	199017	103900				7316-1801	SNVs	835.512	627	6885	26
7316-3548	193724	98607				7316-1801	with Uniprot Human Proteome	166.822	49	34484	5
7316-3549	243154	148037				7316-2155	Fusions	27.063	19	192	8
7316-3549(Re)	222621	127504				7316-2155	Junctions	53.1563	52	96	9
7316-3550	234342	139225				7316-2155	SNVs	832.851	506	5088	46
7316-367	300326	205209				7316-2155	with Uniprot Human Proteome	147.914	41	34484	5
7316-3777	275378	180261				7316-2169	Fusions	16.5521	18	160	8
7316-3778	283909	188792				7316-2169	Junctions	33.6822	31	96	9
7316-38	335305	240188				7316-2169	SNVs	1376.61	561.5	34350	55
7316-407	273845	178728				7316-2169	with Uniprot Human Proteome	126.362	33	34484	5
7316-438	232668	137551				7316-2178	Fusions	28.0824	20	192	8
7316-489	309517	214400				7316-2178	Junctions	52.863	52	96	9
7316-556	282716	187599				7316-2178	SNVs	700.775	534	5063	49
7316-6	267721	172604				7316-2178	with Uniprot Human Proteome	123.995	34	34484	5
7316-746	234480	139363				7316-2196	Fusions	16.7987	19	238	8
7316-747	239630	144513				7316-2196	Junctions	55.0527	54	96	9
7316-883	100179	5062				7316-2196	SNVs	804.111	496	5654	13
7316-897	270564	175447				7316-2196	with Uniprot Human Proteome	125.189	20	34484	4
7316-906	295608	200491				7316-22	Fusions	27.5561	20	195	8
7316-908	309149	214032				7316-22	Junctions	53.3569	53	96	9
7316-922	245441	150324				7316-22	SNVs	942.379	560	27118	58
7316-931	101309	6192				7316-22	with Uniprot Human Proteome	163.83	47	34484	5
7316-937	329752	234635				7316-221	Fusions	27.7949	20	172	8
Average	259048	163932				7316-221	Junctions	52.3591	52	96	9
Median	260346	165229				7316-221	SNVs	886.431	541	5654	33
Max	361207	266090				7316-221	with Uniprot Human Proteome	134.097	38	34484	5
Min	100179	5062				7316-2250	Fusions	27.9328	20	167	8
						7316-2250	Junctions	51.8858	51	96	9
						7316-2250	SNVs	723.993	615	3549	61
						7316-2250	with Uniprot Human Proteome	130.245	36	34484	5
						7316-2252	Fusions	28.4591	20	183	8
						7316-2252	Junctions	52.7391	52	96	9
						7316-2252	SNVs	821.637	558	4753	58
						7316-2252	with Uniprot Human Proteome	133.438	37	34484	5
						7316-2659	Fusions	17.7647	18	203	8
						7316-2659	Junctions	50.5807	50	96	9
						7316-2659	SNVs	802.486	491.5	5428	18
						7316-2659	with Uniprot Human Proteome	172.163	53	34484	5
						7316-272	Fusions	17.8649	19	199	8
						7316-272	Junctions	55.631	55	96	9
						7316-272	SNVs	983.823	629	5890	37
						7316-272	with Uniprot Human Proteome	161.547	50	34484	5
						7316-333	Fusions	21.3011	19	179	8
						7316-333	Junctions	44.5502	46	62	9
						7316-333	SNVs	817.44	524	7461	10
						7316-333	with Uniprot Human Proteome	282.973	129	34484	5
						7316-3538	Fusions	16.0927	17	214	8
						7316-3538-336	Junctions	37.748	34	96	9
						7316-3538-336	SNVs	846.524	563	5646	15
						7316-3538-336	with Uniprot Human Proteome	183.248	44	34484	5
						7316-3540	Fusions	16.9002	19	158	8
						7316-3540-557	Junctions	35.8735	32	96	9
						7316-3540-557	SNVs	773.013	614	4590	33
						7316-3540-557	with Uniprot Human Proteome	169.114	41	34484	5
						7316-3542	Fusions	16.9274	18	165	8
						7316-3542-673	Junctions	38.6873	34	96	9
						7316-3542-673	SNVs	1400.55	621	34350	42
						7316-3542-673	with Uniprot Human Proteome	194.992	51	34484	5
						7316-3543	Fusions	16.7279	17	177	8
						7316-3543-698	Junctions	38.2737	34	96	9
						7316-3543-698	SNVs	1015.68	611	8560	32
						7316-3543-698	with Uniprot Human Proteome	176.795	44	34484	5
						7316-3544	Fusions	16.3705	16	205	8
						7316-3544-732	Junctions	37.6061	33	96	9
						7316-3544-732	SNVs	994.318	619	7555	32
						7316-3544-732	with Uniprot Human Proteome	176.165	42	34484	5
						7316-3545	Fusions	17.2201	18	185	8
						7316-3545-763	Junctions	38.275	34	96	9
						7316-3545-763	SNVs	723.29	515.5	4861	42
						7316-3545-763	with Uniprot Human Proteome	188.386	49	34484	5
						7316-3547	Fusions	16.605	17	165	8
						7316-3547-836	Junctions	36.2189	32	96	9
						7316-3547-836	SNVs	1098.88	614	34350	10
						7316-3547-836	with Uniprot Human Proteome	204.279	52	34484	5
						7316-3548	Fusions	16.9643	17	181	8
							Junctions	39.4739	35	96	9
							with Uniprot Human Proteome	206.532	58	34484	5
						7316-3549	Fusions	16.9129	18	165	8
						7316-3549-867-1	Junctions	37.9439	34	96	9
						7316-3549-867-1	SNVs	996.359	651	7555	25
						7316-3549-867-1	with Uniprot Human Proteome	172.681	43	34484	5
						7316-3550	Fusions	16.8904	18	164	8
						7316-3550-975	Junctions	36.8359	33	96	9
						7316-3550-975	SNVs	772.244	531	4935	41
						7316-3550-975	with Uniprot Human Proteome	176.228	44	34484	5
						7316-367	Fusions	27.7315	20	204	8
						7316-367	Junctions	52.8203	52	96	9
						7316-367	SNVs	825.605	554.5	5207	17
						7316-367	with Uniprot Human Proteome	145.389	42	34484	5
						7316-3777	Fusions	18.0613	18	253	8
						7316-3777-740	Junctions	45.6869	43	96	9
						7316-3777-740	SNVs	903.191	519	8923	49
						7316-3777-740	with Uniprot Human Proteome	155.827	41	34484	5
						7316-3778	Fusions	17.7073	18	243	8
						7316-3778-990	Junctions	43.2359	39	96	9
						7316-3778-990	SNVs	825.636	544.5	6996	51
						7316-3778-990	with Uniprot Human Proteome	151.531	38	34484	5
						7316-38	Fusions	27.6404	20	177	8
						7316-38	Junctions	52.4763	52	96	9
						7316-38	SNVs	1185.27	529	26781	9
						7316-38	with Uniprot Human Proteome	131.821	35	34484	5
						7316-407	Fusions	17.3191	19	230	8
						7316-407	Junctions	55.2575	55	96	9
						7316-407	SNVs	920.153	582.5	6825	17
						7316-407	with Uniprot Human Proteome	157.1	42	34484	5
						7316-438	Fusions	18.0318	18	232	8
						7316-438	Junctions	55.3491	55	96	9
						7316-438	SNVs	875.785	571	5762	36
						7316-438	with Uniprot Human Proteome	181.347	57	34484	5
						7316-489	Fusions	29.0313	20	222	8
						7316-489	Junctions	55.9702	55	96	9
						7316-489	SNVs	1363.13	560	34350	43
						7316-489	with Uniprot Human Proteome	141.486	39	34484	5
						7316-556	Fusions	28.4361	20	185	8
						7316-556	Junctions	53.5107	53	96	9
						7316-556	SNVs	943.843	535	8923	48
						7316-556	with Uniprot Human Proteome	152.637	45	34484	5
						7316-6	Fusions	16.4738	17	211	8
						7316-6	Junctions	41.8253	37	96	9
						7316-6	SNVs	775.905	493	14453	23
						7316-6	with Uniprot Human Proteome	156.848	35	34484	5
						7316-746	Fusions	17.4629	19	215	8
						7316-746	Junctions	55.0187	54	96	9
						7316-746	SNVs	1238.65	632	5428	33
						7316-746	with Uniprot Human Proteome	179.774	54	34484	5
						7316-747	Fusions	17.8754	19	233	8
						7316-747	Junctions	54.0429	53	96	9
						7316-747	SNVs	1066.65	584.5	8525	57
						7316-747	with Uniprot Human Proteome	177.265	54	34484	5
						7316-883	Fusions	25.0825	19	132	8
						7316-883	Junctions	42.0263	42	62	9
						7316-883	SNVs	793.128	545	5795	49
						7316-883	with Uniprot Human Proteome	377.094	218	34484	5
						7316-897	Fusions	27.8376	20	222	8
						7316-897	Junctions	55.6759	55	96	9
						7316-897	SNVs	1321.35	511	34350	26
						7316-897	with Uniprot Human Proteome	159.209	47	34484	5
						7316-906	Fusions	16.1666	19	33	8
						7316-906	Junctions	47.8588	46	96	9
						7316-906	SNVs	876.79	584	5654	31
						7316-906	with Uniprot Human Proteome	148.362	42	34484	5
						7316-908	Fusions	27.9146	20	213	8
						7316-908	Junctions	54.6747	54	96	9
						7316-908	SNVs	901.881	553	8797	28
						7316-908	with Uniprot Human Proteome	143.194	45	34484	5
						7316-922	Fusions	28.1513	20	199	8
						7316-922	Junctions	55.6434	55	96	9
						7316-922	SNVs	1294.56	576	34350	19
						7316-922	with Uniprot Human Proteome	172.908	51	34484	5
						7316-931	Fusions	24.8808	18	132	8
						7316-931	Junctions	42.6191	43	62	9
						7316-931	SNVs	662.238	500	4646	28
						7316-931	with Uniprot Human Proteome	372.66	214	34484	5
						7316-937	Fusions	27.8415	20	247	8
						7316-937	Junctions	55.5997	55	96	9
						7316-937	SNVs	740.357	489	5646	19
						7316-937	with Uniprot Human Proteome	135.198	40	34484	8
						7316-3549(Re)	Fusions	16.5841	18	174	8
							Junctions	39.5819	35	96	9
							with Uniprot Human Proteome	183.545	48	34484	5
