## Supplementary Data 6 for "Proteogenomic Discovery of Neoantigens Facilitates Personalized Multi-antigen Targeted T cell Immunotherapy for Brain Tumors"

### Sheet: Sheet1
	PSMs Identified		Peptides Identified
Cell line	Trypsin-full search	Trypsin-partial search	Trypsin-full search	Trypsin-partial search	Total Peptides	Unique Peptides
D556	134340	118223	36930	34403	71333	39028
D283	290181	270250	64979	64320	129299	70327
MB002	130067	118861	50648	48389	99037	53153
MB004	128516	117063	49506	46999	96505	52089
Total (4 cell lines)	683104	624397	202063	194111	396174	100771
