## Supplementary Data 10 for "Proteogenomic Discovery of Neoantigens Facilitates Personalized Multi-antigen Targeted T cell Immunotherapy for Brain Tumors"

### Sheet: Sheet1
PANEL	Clone	Purpose	Surface/ICS
Activation & Function
FITC CD3	UCHT1	T cells	Surface
Biolegend, San Diego, CA, USA
PE TNF-a (IC)	REA656	Function	Surface + ICS
Miltenyi Biotech, Gladbach, Germany
PE-Cy7 CD223 (LAG3)	11C3C65	Activation/Exhaustion; inhibitory T cell co-receptor	Surface
BioLegend, San Diego, CA, USA
APC CTLA4 (IC)	REA1003	Activation/Exhaustion; inhibitory T cell co-receptor	Surface + ICS
Miltenyi Biotech, Gladbach, Germany
Ax700 IFN-y (IC)	4S.B3	Function; cytotoxicity	ICS
eBioScience, San Diego, CA, USA
APC-Fire750 PD-1	29F.1A12	Activation/exhaustion; inhibitory T cell co-receptor	Surface
BioLegend, San Diego, CA, USA
BV421 CD8	RPA-T8	CD8+ T cells	Surface
BioLegend, San Diego, CA, USA
Live/Dead Aqua	N/A	Viability	Covalently binds free amines; surface & intracellular; excluded from live cells
ThermoFisher Scientific, MA, USA
BV605 CD4	OKT4	CD4+ T cells	Surface
BioLegend, San Diego, CA, USA
BV650 CD366 (TIM3)	F38-2E2	Activation/exhaustion; inhibitory T cell co-receptor	Surface
BioLegend, San Diego, CA, USA
PANEL: Memory & Differentiation	Clone	Purpose	Surface/ICS
FITC CD3	UCHT1	T cells	Surface
Biolegend, San Diego, CA, USA
PE-Vio770 CD45RO	REA611	Differentiation (antigen-experienced)	Surface
Miltenyi Biotech, Gladbach, Germany
APC CCR7	REA108	Differentiation (TN, TEM, TCM Trafficking/migration (LN homing)	Surface
Miltenyi Biotech, Gladbach, Germany
APC-Fire750 CD27	O323	Co-stim; possible CPI; binds CD70; putative TSCM in combination with CD45RO-CD62L+CCR7+	Surface
BioLegend, San Diego, CA, USA
BV421 CD8	RPA-T8	CD8+ T cells	Surface
BioLegend, San Diego, CA, USA
Live/Dead Aqua	N/A	Viability	Covalently binds free amines; surface & intracellular; excluded from live cells
ThermoFisher Scientific, MA, USA
BV605 CD4	OKT4	CD4+ T cells	Surface
BioLegend, San Diego, CA, USA
BV650 CD62L	DREG-56	Differentiation (TN, TEM, TCM); Trafficking/migration (LN homing)	Surface
BioLegend, San Diego, CA, USA
PANEL: Populations	Clone	Purpose	Surface/ICS
FITC CD3	UCHT1	T cells	Surface
Biolegend, San Diego, CA, USA
PE CD127 (IL-7Rα)	A019D5	Putative TREG in conjunction with CD4+CD127dim	Surface
Biolegend, San Diego, CA, USA
APC TCRγδ	REA591	Gamma delta T cells	Surface
Miltenyi Biotech, Gladbach, Germany
AlexaFluor700 CD25	BC96	Putative TREG in conjunction with CD4+CD127dim	Surface
BioLegend, San Diego, CA, USA
APC-Fire750 CD16	3G8	NK/NKT cells	Surface
Biolegend, San Diego, CA, USA
BV421 CD8	RPA-T8	CD8+ T cells	Surface
BioLegend, San Diego, CA, USA
Live/Dead Aqua	N/A	Viability	Covalently binds free amines; surface & intracellular; excluded from live cells
ThermoFisher Scientific, MA, USA
BV605 CD4	OKT4	CD4+ T cells	Surface
BioLegend, San Diego, CA, USA
BV650 CD56	HCD56	NK/NKT cells	Surface
BioLegend, San Diego, CA, USA
PANEL: Cytotoxicity	Clone	Purpose	Surface/ICS
Cell Trace Violet	N/A	Identify tumor targets	Covalently binds free amines; surface & intracellular
ThermoFisher, USA
Live/Dead Green	A019D5	Putative TREG in conjunction with CD4+CD127dim	Surface
ThermoFisher, USA
BV785 CD3	OKT4	T effector cells	Surface
Biolegend, San Diego, CA, USA
